# *Insplico*: Effective computational tool for studying intron splicing order genome-wide with short and long RNA-seq reads

**DOI:** 10.1101/2022.08.15.503947

**Authors:** Andre Gohr, Antonio Torres-Méndez, Sophie Bonnal, Manuel Irimia

**Affiliations:** Centre for Genomic Regulation (CRG), The Barcelona Institute of Science and Technology, Barcelona, Spain; Universitat Pompeu Fabra (UPF), Barcelona, Spain; ICREA, Barcelona, Spain

## Abstract

Although splicing occurs largely co-transcriptionally, the order by which introns are removed does not necessarily follow the order in which they are transcribed. Whereas several genomic features are known to influence whether or not an intron is spliced before its downstream neighbour, multiple questions related to intron splicing order (ISO) remain unanswered. Here, we present *Insplico*, the first standalone tool to quantify ISO that works with both short and long read sequencing technologies. We first demonstrate its applicability and effectiveness recapitulating previously reported patterns, while unveiling overlooked biases associated with long read sequencing. We next show that ISO around individual exons is remarkably constant across cell and tissue types and even upon major spliceosomal disruption, and it is evolutionarily conserved between human and mouse brains. We also establish a set of universal features associated with ISO patterns across various animal and plant species. Finally, we used *Insplico* to investigate ISO in the context of tissue-specific exons, particularly focusing on SRRM4-dependent microexons. We found that the majority of such microexons have non-canonical ISO, in which the downstream intron is spliced first, and we revealed two potential modes of SRRM4 regulation of microexons related to their ISO and various splicing-related features. *Insplico* is available on gitlab.com/aghr/insplico.
