## Supplementary material for "*Insplico*: Effective computational tool for studying intron splicing order genome-wide with short and long RNA-seq reads": Table S1

### Sheet: Sample_info
SPECIES	SRA_ID	CELL_TISSUE_TYPE	SAMPLE_GROUP	SOURCE	READ_NUMBER	READ_LENGTH	RNA_TYPE	READ_TYPE	FIGURE
Human	SRR307913	Hep_G2	Kim et al pool	PMID: 28934498	33983928	76PE	total RNA or nuclear RNA without polyA-selection	short paired-end	Fig. 2
Human	SRR307914	Hep_G2	Kim et al pool	PMID: 28934498	34353078	76PE	total RNA or nuclear RNA without polyA-selection	short paired-end	Fig. 2
Human	SRR307921	GM12878	Kim et al pool	PMID: 28934498	38900663	76PE	total RNA or nuclear RNA without polyA-selection	short paired-end	Fig. 2
Human	SRR307922	GM12878	Kim et al pool	PMID: 28934498	30556864	76PE	total RNA or nuclear RNA without polyA-selection	short paired-end	Fig. 2
Human	SRR307923	H1-hESC	Kim et al pool	PMID: 28934498	31716113	76PE	total RNA or nuclear RNA without polyA-selection	short paired-end	Fig. 2
Human	SRR307924	H1-hESC	Kim et al pool	PMID: 28934498	31203036	76PE	total RNA or nuclear RNA without polyA-selection	short paired-end	Fig. 2
Human	SRR307930	K562	Kim et al pool	PMID: 28934498	32591834	76PE	total RNA or nuclear RNA without polyA-selection	short paired-end	Fig. 2
Human	SRR307931	K562	Kim et al pool	PMID: 28934498	31785771	76PE	total RNA or nuclear RNA without polyA-selection	short paired-end	Fig. 2
Human	SRR315307	HSMM	Kim et al pool	PMID: 28934498	42505059	76PE	total RNA or nuclear RNA without polyA-selection	short paired-end	Fig. 2
Human	SRR315308	HSMM	Kim et al pool	PMID: 28934498	39218732	76PE	total RNA or nuclear RNA without polyA-selection	short paired-end	Fig. 2
Human	SRR315311	K562	Kim et al pool	PMID: 28934498	35933560	76PE	total RNA or nuclear RNA without polyA-selection	short paired-end	Fig. 2
Human	SRR315312	K562	Kim et al pool	PMID: 28934498	36943086	76PE	total RNA or nuclear RNA without polyA-selection	short paired-end	Fig. 2
Human	SRR315317	AG04450	Kim et al pool	PMID: 28934498	28997814	76PE	total RNA or nuclear RNA without polyA-selection	short paired-end	Fig. 2
Human	SRR315318	AG04450	Kim et al pool	PMID: 28934498	32159566	76PE	total RNA or nuclear RNA without polyA-selection	short paired-end	Fig. 2
Human	SRR315319	HMEC	Kim et al pool	PMID: 28934498	33894467	76PE	total RNA or nuclear RNA without polyA-selection	short paired-end	Fig. 2
Human	SRR315320	HMEC	Kim et al pool	PMID: 28934498	31424274	76PE	total RNA or nuclear RNA without polyA-selection	short paired-end	Fig. 2
Human	SRR315321	NHEK	Kim et al pool	PMID: 28934498	29002949	76PE	total RNA or nuclear RNA without polyA-selection	short paired-end	Fig. 2
Human	SRR315322	NHEK	Kim et al pool	PMID: 28934498	31975586	76PE	total RNA or nuclear RNA without polyA-selection	short paired-end	Fig. 2
Human	SRR317039	H1-hESC	Kim et al pool	PMID: 28934498	93204788	76PE	total RNA or nuclear RNA without polyA-selection	short paired-end	Fig. 2
Human	SRR317042	K562	Kim et al pool	PMID: 28934498	114257021	76PE	total RNA or nuclear RNA without polyA-selection	short paired-end	Fig. 2
Human	SRR317043	K562	Kim et al pool	PMID: 28934498	92243881	76PE	total RNA or nuclear RNA without polyA-selection	short paired-end	Fig. 2
Human	SRR317044	SK-N-SH_RA	Kim et al pool	PMID: 28934498	100474602	76PE	total RNA or nuclear RNA without polyA-selection	short paired-end	Fig. 2
Human	SRR317045	SK-N-SH_RA	Kim et al pool	PMID: 28934498	106483991	76PE	total RNA or nuclear RNA without polyA-selection	short paired-end	Fig. 2
Human	SRR317046	NHEK	Kim et al pool	PMID: 28934498	105246653	76PE	total RNA or nuclear RNA without polyA-selection	short paired-end	Fig. 2
Human	SRR317047	NHEK	Kim et al pool	PMID: 28934498	77685202	76PE	total RNA or nuclear RNA without polyA-selection	short paired-end	Fig. 2
Human	SRR317048	HeLa-S3	Kim et al pool	PMID: 28934498	70788979	76PE	total RNA or nuclear RNA without polyA-selection	short paired-end	Fig. 2
Human	SRR317049	HeLa-S3	Kim et al pool	PMID: 28934498	108082749	76PE	total RNA or nuclear RNA without polyA-selection	short paired-end	Fig. 2
Human	SRR317050	HeLa-S3	Kim et al pool	PMID: 28934498	104753832	76PE	total RNA or nuclear RNA without polyA-selection	short paired-end	Fig. 2
Human	SRR317051	HeLa-S3	Kim et al pool	PMID: 28934498	85363426	76PE	total RNA or nuclear RNA without polyA-selection	short paired-end	Fig. 2
Human	SRR317054	HepG2	Kim et al pool	PMID: 28934498	117884912	76PE	total RNA or nuclear RNA without polyA-selection	short paired-end	Fig. 2
Human	SRR317055	HepG2	Kim et al pool	PMID: 28934498	129906357	76PE	total RNA or nuclear RNA without polyA-selection	short paired-end	Fig. 2
Human	SRR317056	MCF-7	Kim et al pool	PMID: 28934498	125656725	76PE	total RNA or nuclear RNA without polyA-selection	short paired-end	Fig. 2
Human	SRR317057	MCF-7	Kim et al pool	PMID: 28934498	116300335	76PE	total RNA or nuclear RNA without polyA-selection	short paired-end	Fig. 2
Human	SRR317060	GM12878	Kim et al pool	PMID: 28934498	110469791	76PE	total RNA or nuclear RNA without polyA-selection	short paired-end	Fig. 2
Human	SRR317061	GM12878	Kim et al pool	PMID: 28934498	106919251	76PE	total RNA or nuclear RNA without polyA-selection	short paired-end	Fig. 2
Human	SRR317062	A549	Kim et al pool	PMID: 28934498	89848834	76PE	total RNA or nuclear RNA without polyA-selection	short paired-end	Fig. 2
Human	SRR317063	A549	Kim et al pool	PMID: 28934498	82642504	76PE	total RNA or nuclear RNA without polyA-selection	short paired-end	Fig. 2
Human	SRR317064	BJ	Kim et al pool	PMID: 28934498	88446601	76PE	total RNA or nuclear RNA without polyA-selection	short paired-end	Fig. 2
Human	SRR317065	BJ	Kim et al pool	PMID: 28934498	81516805	76PE	total RNA or nuclear RNA without polyA-selection	short paired-end	Fig. 2
Human	SRR317066	HUVEC	Kim et al pool	PMID: 28934498	104451454	76PE	total RNA or nuclear RNA without polyA-selection	short paired-end	Fig. 2
Human	SRR317067	HUVEC	Kim et al pool	PMID: 28934498	82708257	76PE	total RNA or nuclear RNA without polyA-selection	short paired-end	Fig. 2
Human	SRR317068	HUVEC	Kim et al pool	PMID: 28934498	106697305	76PE	total RNA or nuclear RNA without polyA-selection	short paired-end	Fig. 2
Human	SRR317069	HUVEC	Kim et al pool	PMID: 28934498	125001968	76PE	total RNA or nuclear RNA without polyA-selection	short paired-end	Fig. 2
Human	SRR534311	CD20+	Kim et al pool	PMID: 28934498	27994833	76PE	total RNA or nuclear RNA without polyA-selection	short paired-end	Fig. 2
Human	SRR534312	CD20+	Kim et al pool	PMID: 28934498	28146886	76PE	total RNA or nuclear RNA without polyA-selection	short paired-end	Fig. 2
Human	SRR534313	CD20+	Kim et al pool	PMID: 28934498	28763777	76PE	total RNA or nuclear RNA without polyA-selection	short paired-end	Fig. 2
Human	SRR534314	CD20+	Kim et al pool	PMID: 28934498	23556672	76PE	total RNA or nuclear RNA without polyA-selection	short paired-end	Fig. 2
Human	SRR534315	CD20+	Kim et al pool	PMID: 28934498	24046469	76PE	total RNA or nuclear RNA without polyA-selection	short paired-end	Fig. 2
Human	SRR534316	CD20+	Kim et al pool	PMID: 28934498	23807238	76PE	total RNA or nuclear RNA without polyA-selection	short paired-end	Fig. 2
Human	SRR534328	CD14+	Kim et al pool	PMID: 28934498	30152137	76PE	total RNA or nuclear RNA without polyA-selection	short paired-end	Fig. 2
Human	SRR534329	CD14+	Kim et al pool	PMID: 28934498	31711085	76PE	total RNA or nuclear RNA without polyA-selection	short paired-end	Fig. 2
Human	SRR534330	CD14+	Kim et al pool	PMID: 28934498	32058130	76PE	total RNA or nuclear RNA without polyA-selection	short paired-end	Fig. 2
Human	SRR534331	CD14+	Kim et al pool	PMID: 28934498	30012303	76PE	total RNA or nuclear RNA without polyA-selection	short paired-end	Fig. 2
Human	SRR534332	CD14+	Kim et al pool	PMID: 28934498	30118072	76PE	total RNA or nuclear RNA without polyA-selection	short paired-end	Fig. 2
Human	SRR534333	CD14+	Kim et al pool	PMID: 28934498	30050554	76PE	total RNA or nuclear RNA without polyA-selection	short paired-end	Fig. 2
Human	SRR768411	GM12878	Kim et al pool	PMID: 28934498	79736737	76PE	total RNA or nuclear RNA without polyA-selection	short paired-end	Fig. 2
Human	SRR768412	GM12878	Kim et al pool	PMID: 28934498	74421514	76PE	total RNA or nuclear RNA without polyA-selection	short paired-end	Fig. 2
Human	SRR10097604	K562	Drexler et al ONT	PMID: 31839405	398721	620	chromatin fraction 4sU enriched rRNA depleted	ONT long	Fig. 3
Human	SRR10097605	K562	Drexler et al ONT	PMID: 31839405	409848	645	chromatin fraction 4sU enriched rRNA depleted	ONT long	Fig. 3
Human	SRR10097603	K562	Drexler et al ONT	PMID: 31839405	792087	747	chromatin fraction 4sU enriched rRNA depleted	ONT long	Fig. 3
Human	SRR8268942	K562	Drexler et al ONT	PMID: 31839405	165537	812	chromatin fraction 4sU enriched rRNA depleted	ONT long	Fig. 3
Human	SRR8268943	K562	Drexler et al ONT	PMID: 31839405	29640	806	chromatin fraction 4sU enriched rRNA depleted	ONT long	Fig. 3
Human	SRR8268944	K562	Drexler et al ONT	PMID: 31839405	214571	826	chromatin fraction 4sU enriched rRNA depleted	ONT long	Fig. 3
Human	SRR8268934	K562	Drexler et al Illumina	PMID: 31839405	9961970	80PE	chromatin fraction 4sU enriched rRNA depleted	short paired-end	Fig. 3
Human	SRR8268935	K562	Drexler et al Illumina	PMID: 31839405	9547305	80PE	chromatin fraction 4sU enriched rRNA depleted	short paired-end	Fig. 3
Human	SRR8268936	K562	Drexler et al Illumina	PMID: 31839405	9966251	80PE	chromatin fraction 4sU enriched rRNA depleted	short paired-end	Fig. 3
Human	SRR8268937	K562	Drexler et al Illumina	PMID: 31839405	9573507	80PE	chromatin fraction 4sU enriched rRNA depleted	short paired-end	Fig. 3
Human	SRR8268938	K562	Drexler et al Illumina	PMID: 31839405	10153954	80PE	chromatin fraction 4sU enriched rRNA depleted	short paired-end	Fig. 3
Human	SRR8268939	K562	Drexler et al Illumina	PMID: 31839405	9751261	80PE	chromatin fraction 4sU enriched rRNA depleted	short paired-end	Fig. 3
Human	SRR8268940	K562	Drexler et al Illumina	PMID: 31839405	10174990	80PE	chromatin fraction 4sU enriched rRNA depleted	short paired-end	Fig. 3
Human	SRR8268941	K562	Drexler et al Illumina	PMID: 31839405	9784050	80PE	chromatin fraction 4sU enriched rRNA depleted	short paired-end	Fig. 3
Human	SRR8268921	K562	Drexler et al Illumina	PMID: 31839405	10655914	80PE	chromatin fraction rRNA depleted	short paired-end	Fig. 3
Human	SRR8268920	K562	Drexler et al Illumina	PMID: 31839405	11115196	80PE	chromatin fraction rRNA depleted	short paired-end	Fig. 3
Human	SRR8268919	K562	Drexler et al Illumina	PMID: 31839405	10631906	80PE	chromatin fraction rRNA depleted	short paired-end	Fig. 3
Human	SRR8268918	K562	Drexler et al Illumina	PMID: 31839405	11095491	80PE	chromatin fraction rRNA depleted	short paired-end	Fig. 3
Human	SRR8268925	K562	Drexler et al Illumina	PMID: 31839405	9274813	80PE	chromatin fraction rRNA depleted	short paired-end	Fig. 3
Human	SRR8268924	K562	Drexler et al Illumina	PMID: 31839405	9624726	80PE	chromatin fraction rRNA depleted	short paired-end	Fig. 3
Human	SRR8268923	K562	Drexler et al Illumina	PMID: 31839405	9273621	80PE	chromatin fraction rRNA depleted	short paired-end	Fig. 3
Human	SRR8268922	K562	Drexler et al Illumina	PMID: 31839405	9637843	80PE	chromatin fraction rRNA depleted	short paired-end	Fig. 3
Mouse	This study	Cerebellum	Neural chromatin	This study	118758222	125PE	chromatin fraction rRNA depleted	short paired-end	Fig. 4, 5, 6
Mouse	This study	Cortex	Neural chromatin	This study	118711096	125PE	chromatin fraction rRNA depleted	short paired-end	Fig. 4, 5, 6
Mouse	This study	Liver	Liver chromatin	This study	120419416	125PE	chromatin fraction rRNA depleted	short paired-end	Fig. 4, 6
Mouse	This study	Cerebellum	Neural polyA	This study	54235232	125PE	cytoplasm polyA-selected	short paired-end	Fig. 4, 5, 6
Mouse	This study	Cortex	Neural polyA	This study	53980687	125PE	cytoplasm polyA-selected	short paired-end	Fig. 4, 5, 6
Mouse	This study	Liver	Liver polyA	This study	54350623	125PE	cytoplasm polyA-selected	short paired-end	Fig. 4, 6
Human	SRR5048101	K562	K562 chromatin	PMID: 22955974	133549530	76PE	chromatin fraction rRNA depleted	short paired-end	Fig. 4, 5
Human	SRR5048102	K562	K562 chromatin	PMID: 22955974	128323557	76PE	chromatin fraction rRNA depleted	short paired-end	Fig. 4, 5
Human	SRR5048067	K562	K562 cyto polyA	PMID: 22955974	124826068	76PE	cytoplasm polyA-selected	short paired-end	Fig. 4, 5
Human	SRR5048068	K562	K562 cyto polyA	PMID: 22955974	88445339	76PE	cytoplasm polyA-selected	short paired-end	Fig. 4, 5
Human	SRR4113625	Hela	Hela chromatin	PMID: 28637692	40249428	125PE	chromatin fraction rRNA depleted	short paired-end	Fig. 4, 5
Human	SRR4113626	Hela	Hela chromatin	PMID: 28637692	39295564	125PE	chromatin fraction rRNA depleted	short paired-end	Fig. 4, 5
Human	SRR4113627	Hela	Hela chromatin	PMID: 28637692	39363219	125PE	chromatin fraction rRNA depleted	short paired-end	Fig. 4, 5
Human	SRR4113628	Hela	Hela chromatin	PMID: 28637692	37292806	125PE	chromatin fraction rRNA depleted	short paired-end	Fig. 4, 5
Human	SRR4113629	Hela	Hela chromatin	PMID: 28637692	36374547	125PE	chromatin fraction rRNA depleted	short paired-end	Fig. 4, 5
Human	SRR4113630	Hela	Hela chromatin	PMID: 28637692	36411330	125PE	chromatin fraction rRNA depleted	short paired-end	Fig. 4, 5
Human	SRR4113631	Hela	Hela chromatin	PMID: 28637692	36760474	125PE	chromatin fraction rRNA depleted	short paired-end	Fig. 4, 5
Human	SRR4113632	Hela	Hela chromatin	PMID: 28637692	35871631	125PE	chromatin fraction rRNA depleted	short paired-end	Fig. 4, 5
Human	SRR4113633	Hela	Hela chromatin	PMID: 28637692	35875142	125PE	chromatin fraction rRNA depleted	short paired-end	Fig. 4, 5
Human	SRR4113652	Hela	Hela cyto polyA	PMID: 28637692	20244317	100PE	cytoplasm polyA-selected	short paired-end	Fig. 4, 5
Human	SRR4113657	Hela	Hela cyto polyA	PMID: 28637692	21143932	100PE	cytoplasm polyA-selected	short paired-end	Fig. 4, 5
Human	SRR4113656	Hela	Hela cyto polyA	PMID: 28637692	22152477	100PE	cytoplasm polyA-selected	short paired-end	Fig. 4, 5
Human	SRR4113655	Hela	Hela cyto polyA	PMID: 28637692	30238119	100PE	cytoplasm polyA-selected	short paired-end	Fig. 4, 5
Human	SRR4113654	Hela	Hela cyto polyA	PMID: 28637692	31446169	100PE	cytoplasm polyA-selected	short paired-end	Fig. 4, 5
Human	SRR4113653	Hela	Hela cyto polyA	PMID: 28637692	18969079	100PE	cytoplasm polyA-selected	short paired-end	Fig. 4, 5
Human	SRR10689472	Cortex	Cortex nuclear	PMID: 31974374	13250461	100PE	nuclear fraction rRNA depleted	short paired-end	Fig. 4
Human	SRR10689475	Cortex	Cortex nuclear	PMID: 31974374	18604552	100PE	nuclear fraction rRNA depleted	short paired-end	Fig. 4
Human	SRR10689484	Cortex	Cortex nuclear	PMID: 31974374	22336299	100PE	nuclear fraction rRNA depleted	short paired-end	Fig. 4
Human	SRR10689480	Cortex	Cortex nuclear	PMID: 31974374	5034893	100PE	nuclear fraction rRNA depleted	short paired-end	Fig. 4
Human	SRR10689488	Cortex	Cortex nuclear	PMID: 31974374	11023265	100PE	nuclear fraction rRNA depleted	short paired-end	Fig. 4
Human	SRR10689471	Cortex	Cortex nuclear	PMID: 31974374	5514619	100PE	nuclear fraction rRNA depleted	short paired-end	Fig. 4
Human	SRR10689468	Cortex	Cortex nuclear	PMID: 31974374	12415526	100PE	nuclear fraction rRNA depleted	short paired-end	Fig. 4
Human	SRR10689478	Cortex	Cortex nuclear	PMID: 31974374	13441625	100PE	nuclear fraction rRNA depleted	short paired-end	Fig. 4
Human	SRR10689485	Cortex	Cortex nuclear	PMID: 31974374	12841299	100PE	nuclear fraction rRNA depleted	short paired-end	Fig. 4
Human	SRR10689476	Cortex	Cortex nuclear	PMID: 31974374	13634617	100PE	nuclear fraction rRNA depleted	short paired-end	Fig. 4
Human	SRR10689481	Cortex	Cortex nuclear	PMID: 31974374	13140565	100PE	nuclear fraction rRNA depleted	short paired-end	Fig. 4
Human	SRR10689477	Cortex	Cortex cyto polyA	PMID: 31974374	6287134	100PE	cytoplasm polyA-selected	short paired-end	Fig. 4
Human	SRR10689479	Cortex	Cortex cyto polyA	PMID: 31974374	12582891	100PE	cytoplasm polyA-selected	short paired-end	Fig. 4
Human	SRR10689483	Cortex	Cortex cyto polyA	PMID: 31974374	30084623	100PE	cytoplasm polyA-selected	short paired-end	Fig. 4
Human	SRR10689486	Cortex	Cortex cyto polyA	PMID: 31974374	27588326	100PE	cytoplasm polyA-selected	short paired-end	Fig. 4
Human	SRR10689487	Cortex	Cortex cyto polyA	PMID: 31974374	57871635	100PE	cytoplasm polyA-selected	short paired-end	Fig. 4
Human	SRR10689470	Cortex	Cortex cyto polyA	PMID: 31974374	11626022	100PE	cytoplasm polyA-selected	short paired-end	Fig. 4
Human	SRR10689482	Cortex	Cortex cyto polyA	PMID: 31974374	11771213	100PE	cytoplasm polyA-selected	short paired-end	Fig. 4
Human	SRR10689474	Cortex	Cortex cyto polyA	PMID: 31974374	11989886	100PE	cytoplasm polyA-selected	short paired-end	Fig. 4
Human	SRR10689469	Cortex	Cortex cyto polyA	PMID: 31974374	4691139	100PE	cytoplasm polyA-selected	short paired-end	Fig. 4
Human	SRR10689489	Cortex	Cortex cyto polyA	PMID: 31974374	26974695	100PE	cytoplasm polyA-selected	short paired-end	Fig. 4
Human	SRR10689490	Cortex	Cortex cyto polyA	PMID: 31974374	11832532	100PE	cytoplasm polyA-selected	short paired-end	Fig. 4
Human	SRR10689473	Cortex	Cortex cyto polyA	PMID: 31974374	33688571	100PE	cytoplasm polyA-selected	short paired-end	Fig. 4
Human	This study	HEK293 GFP rep 1	HEK293 GFP total	This study	71951299	125PE	total RNA rRNA depleted	short paired-end	Fig. 5, 6
Human	This study	HEK293 GFP rep 2	HEK293 GFP total	This study	70425779	125PE	total RNA rRNA depleted	short paired-end	Fig. 5, 6
Human	This study	HEK293 SRRM4 rep 1	HEK293 SRRM4 total	This study	69071906	125PE	total RNA rRNA depleted	short paired-end	Fig. 5, 6
Human	This study	HEK293 SRRM4 rep 2	HEK293 SRRM4 total	This study	75182882	125PE	total RNA rRNA depleted	short paired-end	Fig. 5, 6
Human	SRR7290963	HEK293 GFP rep 1	HEK293 GFP polyA	PMID: 30833759	46851490	125PE	cytoplasm polyA-selected	short paired-end	Fig. 5, 6
Human	SRR9332400	HEK293 GFP rep 2	HEK293 GFP polyA	PMID: 33621242	62998551	125PE	cytoplasm polyA-selected	short paired-end	Fig. 5, 6
Human	SRR7290951	HEK293 SRRM4 rep 1	HEK293 SRRM4 polyA	PMID: 30833759	105151644	125PE	cytoplasm polyA-selected	short paired-end	Fig. 5, 6
Human	SRR9332401	HEK293 SRRM4 rep 2	HEK293 SRRM4 polyA	PMID: 33621242	90974091	125PE	cytoplasm polyA-selected	short paired-end	Fig. 5, 6
Human	SRR3419162	Kasumi-1	Kasumi-1	PMID: 28650479	40351434	100PE	nascent RNA-Seq	short paired-end	Fig. 5
Human	SRR3419163	Kasumi-1	Kasumi-1	PMID: 28650479	47634697	100PE	nascent RNA-Seq	short paired-end	Fig. 5
Mouse	SRR5714349	ESC	ESC	PMID: 28760199	49993705	75PE	chromatin fraction rRNA depleted	short paired-end	Fig. 5
Mouse	SRR5714348	ESC	ESC	PMID: 28760199	47901433	75PE	chromatin fraction rRNA depleted	short paired-end	Fig. 5
Mouse	SRR5714347	ESC	ESC	PMID: 28760199	48978651	75PE	chromatin fraction rRNA depleted	short paired-end	Fig. 5
Mouse	SRR5714337	ESC	ESC	PMID: 28760199	52692103	75PE	chromatin fraction rRNA depleted	short paired-end	Fig. 5
Mouse	SRR5714336	ESC	ESC	PMID: 28760199	50448277	75PE	chromatin fraction rRNA depleted	short paired-end	Fig. 5
Mouse	SRR5714335	ESC	ESC	PMID: 28760199	51594727	75PE	chromatin fraction rRNA depleted	short paired-end	Fig. 5
Drosophila	SRR6207358	Embryo d6-d8	Embryo d6-d8	PMID: 30923056	193942659	76PE	total RNA rRNA depleted	short paired-end	Fig. 5
Drosophila	SRR6207359	Embryo d6-d8	Embryo d6-d8	PMID: 30923056	193688081	76PE	total RNA rRNA depleted	short paired-end	Fig. 5
Drosophila	SRR6207362	Embryo d6-d8	Embryo d6-d8	PMID: 30923056	183208418	76PE	total RNA rRNA depleted	short paired-end	Fig. 5
Drosophila	SRR6207363	Embryo d6-d8	Embryo d6-d8	PMID: 30923056	180696976	76PE	total RNA rRNA depleted	short paired-end	Fig. 5
Drosophila	SRR7802648	Mushroom body	Mushroom body	PMID: 30397017	52737976	125PE	nuclear fraction rRNA depleted	short paired-end	Fig. 5
Drosophila	SRR7802649	Mushroom body	Mushroom body	PMID: 30397017	53586355	125PE	nuclear fraction rRNA depleted	short paired-end	Fig. 5
Drosophila	SRR7802650	Mushroom body	Mushroom body	PMID: 30397017	59705137	125PE	nuclear fraction rRNA depleted	short paired-end	Fig. 5
Drosophila	SRR7802651	Mushroom body	Mushroom body	PMID: 30397017	39864405	125PE	nuclear fraction rRNA depleted	short paired-end	Fig. 5
Drosophila	SRR7802652	Mushroom body	Mushroom body	PMID: 30397017	38230912	125PE	nuclear fraction rRNA depleted	short paired-end	Fig. 5
Drosophila	SRR7802653	Mushroom body	Mushroom body	PMID: 30397017	32519870	125PE	nuclear fraction rRNA depleted	short paired-end	Fig. 5
Drosophila	SRR7802654	Mushroom body	Mushroom body	PMID: 30397017	50648025	125PE	nuclear fraction rRNA depleted	short paired-end	Fig. 5
Drosophila	SRR7802655	Mushroom body	Mushroom body	PMID: 30397017	40697453	125PE	nuclear fraction rRNA depleted	short paired-end	Fig. 5
Drosophila	SRR7802656	Mushroom body	Mushroom body	PMID: 30397017	22203172	125PE	nuclear fraction rRNA depleted	short paired-end	Fig. 5
Drosophila	SRR7802657	Mushroom body	Mushroom body	PMID: 30397017	60021522	125PE	nuclear fraction rRNA depleted	short paired-end	Fig. 5
Drosophila	SRR7802658	Mushroom body	Mushroom body	PMID: 30397017	39602018	125PE	nuclear fraction rRNA depleted	short paired-end	Fig. 5
Drosophila	SRR7802659	Mushroom body	Mushroom body	PMID: 30397017	44675642	125PE	nuclear fraction rRNA depleted	short paired-end	Fig. 5
Drosophila	SRR7802660	Mushroom body	Mushroom body	PMID: 30397017	105717383	125PE	nuclear fraction rRNA depleted	short paired-end	Fig. 5
Drosophila	SRR7802661	Mushroom body	Mushroom body	PMID: 30397017	101968625	125PE	nuclear fraction rRNA depleted	short paired-end	Fig. 5
Worm	SRR629997	Mixed embryos	Mixed embryos	PMID: 23550086	30672487	50PE	nuclear capped RNA-seq	short paired-end	Fig. 5
Worm	SRR629996	Mixed embryos	Mixed embryos	PMID: 23550086	27592737	50PE	nuclear capped RNA-seq	short paired-end	Fig. 5
Worm	SRR7167178	L1 larvae	L1 larvae	PMID: 30362940	46557338	50PE	chromatin fraction rRNA depleted	short paired-end	Fig. 5
Worm	SRR7167179	L1 larvae	L1 larvae	PMID: 30362940	55741309	50PE	chromatin fraction rRNA depleted	short paired-end	Fig. 5
Worm	SRR7167180	L1 larvae	L1 larvae	PMID: 30362940	36562567	50PE	chromatin fraction rRNA depleted	short paired-end	Fig. 5
Worm	SRR7167181	L1 larvae	L1 larvae	PMID: 30362940	16255271	50PE	chromatin fraction rRNA depleted	short paired-end	Fig. 5
Worm	SRR7167182	L2 larvae	L2 larvae	PMID: 30362940	40763344	50PE	chromatin fraction rRNA depleted	short paired-end	Fig. 5
Worm	SRR7167183	L2 larvae	L2 larvae	PMID: 30362940	37709030	50PE	chromatin fraction rRNA depleted	short paired-end	Fig. 5
Worm	SRR7167184	L2 larvae	L2 larvae	PMID: 30362940	16418522	50PE	chromatin fraction rRNA depleted	short paired-end	Fig. 5
Worm	SRR7167185	L3 larvae	L3 larvae	PMID: 30362940	29582912	50PE	chromatin fraction rRNA depleted	short paired-end	Fig. 5
Worm	SRR7167186	L3 larvae	L3 larvae	PMID: 30362940	34413021	50PE	chromatin fraction rRNA depleted	short paired-end	Fig. 5
Worm	SRR7167187	L3 larvae	L3 larvae	PMID: 30362940	40420492	50PE	chromatin fraction rRNA depleted	short paired-end	Fig. 5
Worm	SRR7167188	L3 larvae	L3 larvae	PMID: 30362940	64776456	50PE	chromatin fraction rRNA depleted	short paired-end	Fig. 5
Worm	SRR7167189	L4 larvae	L4 larvae	PMID: 30362940	41401657	50PE	chromatin fraction rRNA depleted	short paired-end	Fig. 5
Worm	SRR7167190	L4 larvae	L4 larvae	PMID: 30362940	10993143	50PE	chromatin fraction rRNA depleted	short paired-end	Fig. 5
Worm	SRR7167191	L4 larvae	L4 larvae	PMID: 30362940	25482876	50PE	chromatin fraction rRNA depleted	short paired-end	Fig. 5
Worm	SRR7167192	L4 larvae	L4 larvae	PMID: 30362940	44904590	50PE	chromatin fraction rRNA depleted	short paired-end	Fig. 5
Arabidopsis	SRR9117170	Seedling	Seedling Kindgreen	PMID: 31863587	119805680	150PE	nascent RNA-Seq	short paired-end	Fig. 5
Arabidopsis	SRR9117171	Seedling	Seedling Kindgreen	PMID: 31863587	1614162	150PE	nascent RNA-Seq	short paired-end	Fig. 5
Arabidopsis	SRR9117172	Seedling	Seedling Kindgreen	PMID: 31863587	139159104	150PE	nascent RNA-Seq	short paired-end	Fig. 5
Arabidopsis	SRR9117173	Seedling	Seedling Kindgreen	PMID: 31863587	3046646	150PE	nascent RNA-Seq	short paired-end	Fig. 5
Arabidopsis	SRR10538407	Seedling	Seedling Jia chromatin + nuclear	PMID: 32541953	35444118	150PE	nuclear fraction rRNA depleted	short paired-end	Fig. 5
Arabidopsis	SRR10538406	Seedling	Seedling Jia chromatin + nuclear	PMID: 32541953	37138493	150PE	nuclear fraction rRNA depleted	short paired-end	Fig. 5
Arabidopsis	SRR10538405	Seedling	Seedling Jia chromatin + nuclear	PMID: 32541953	37489030	150PE	nuclear fraction rRNA depleted	short paired-end	Fig. 5
Arabidopsis	SRR10538411	Seedling	Seedling Jia chromatin + nuclear	PMID: 32541953	31157017	150PE	chromatin fraction rRNA depleted	short paired-end	Fig. 5
Arabidopsis	SRR10538410	Seedling	Seedling Jia chromatin + nuclear	PMID: 32541953	32375425	150PE	chromatin fraction rRNA depleted	short paired-end	Fig. 5
Arabidopsis	SRR10538408	Seedling	Seedling Jia chromatin + nuclear	PMID: 32541953	69739812	150PE	chromatin fraction rRNA depleted	short paired-end	Fig. 5
Arabidopsis	SRR10538404	Seedling	Seedling Jia cyto polyA	PMID: 32541953	35509454	150PE	cytoplasm polyA-selected	short paired-end	Fig. 5
Arabidopsis	SRR10538403	Seedling	Seedling Jia cyto polyA	PMID: 32541953	35931545	150PE	cytoplasm polyA-selected	short paired-end	Fig. 5
Arabidopsis	SRR10538402	Seedling	Seedling Jia cyto polyA	PMID: 32541953	27293312	150PE	cytoplasm polyA-selected	short paired-end	Fig. 5
Rice	ERR748783	Leaf	Leaf non-polyA	PMID: 26464523	207396249	100PE	total RNA-Seq not polyA-selected	short paired-end	Fig. 5
Rice	ERR748784	Leaf	Leaf non-polyA	PMID: 26464523	209609014	100PE	total RNA-Seq not polyA-selected	short paired-end	Fig. 5
Rice	ERR748785	Leaf	Leaf non-polyA	PMID: 26464523	176602934	100PE	total RNA-Seq not polyA-selected	short paired-end	Fig. 5
Rice	ERR748786	Leaf	Leaf non-polyA	PMID: 26464523	207413788	100PE	total RNA-Seq not polyA-selected	short paired-end	Fig. 5
Rice	ERR748787	Leaf	Leaf non-polyA	PMID: 26464523	211764917	100PE	total RNA-Seq not polyA-selected	short paired-end	Fig. 5
Rice	ERR748773	Leaf	Leaf polyA	PMID: 26464523	123120011	100PE	total RNA-Seq polyA-selected	short paired-end	Fig. 5
Rice	ERR748774	Leaf	Leaf polyA	PMID: 26464523	124059378	100PE	total RNA-Seq polyA-selected	short paired-end	Fig. 5
Rice	ERR748775	Leaf	Leaf polyA	PMID: 26464523	165670126	100PE	total RNA-Seq polyA-selected	short paired-end	Fig. 5
Rice	ERR748776	Leaf	Leaf polyA	PMID: 26464523	159050738	100PE	total RNA-Seq polyA-selected	short paired-end	Fig. 5
Rice	ERR748777	Leaf	Leaf polyA	PMID: 26464523	111638813	100PE	total RNA-Seq polyA-selected	short paired-end	Fig. 5
Human	ERR2178357	HeLa DMSO	HeLa DMSO BrU	PMID: 29235465	53225443	125PE	BrU	short paired-end	Fig. 4
Human	ERR2178358	HeLa DMSO	HeLa DMSO BrU	PMID: 29235465	30246634	125PE	BrU	short paired-end	Fig. 4
Human	ERR2178359	HeLa DMSO	HeLa DMSO BrU	PMID: 29235465	50906180	125PE	BrU	short paired-end	Fig. 4
Human	ERR2178360	HeLa DMSO	HeLa DMSO BrU	PMID: 29235465	29793842	125PE	BrU	short paired-end	Fig. 4
Human	ERR2178363	HeLa SSA	HeLa SSA BrU	PMID: 29235465	53511699	125PE	BrU	short paired-end	Fig. 4
Human	ERR2178365	HeLa SSA	HeLa SSA BrU	PMID: 29235465	55057729	125PE	BrU	short paired-end	Fig. 4
Human	ERR2178369	HeLa SudC1	HeLa SudC1 BrU	PMID: 29235465	54998787	125PE	BrU	short paired-end	Fig. 4
Human	ERR2178370	HeLa SudC1	HeLa SudC1 BrU	PMID: 29235465	30776219	125PE	BrU	short paired-end	Fig. 4
Human	ERR2178371	HeLa SudC1	HeLa SudC1 BrU	PMID: 29235465	58208162	125PE	BrU	short paired-end	Fig. 4
Human	ERR2178372	HeLa SudC1	HeLa SudC1 BrU	PMID: 29235465	31514373	125PE	BrU	short paired-end	Fig. 4
Human	ERR2178355	HeLa DMSO	HeLa DMSO polyA	PMID: 29235465	142379283	125PE	total RNA-Seq polyA-selected	short paired-end	Fig. 4
Human	ERR2178356	HeLa DMSO	HeLa DMSO polyA	PMID: 29235465	159615941	125PE	total RNA-Seq polyA-selected	short paired-end	Fig. 4
Human	ERR2178361	HeLa SSA	HeLa SSA polyA	PMID: 29235465	150990830	125PE	total RNA-Seq polyA-selected	short paired-end	Fig. 4
Human	ERR2178362	HeLa SSA	HeLa SSA polyA	PMID: 29235465	170021219	125PE	total RNA-Seq polyA-selected	short paired-end	Fig. 4
Human	ERR2178367	HeLa SudC1	HeLa SudC1 polyA	PMID: 29235465	169682756	125PE	total RNA-Seq polyA-selected	short paired-end	Fig. 4
Human	ERR2178368	HeLa SudC1	HeLa SudC1 polyA	PMID: 29235465	134704712	125PE	total RNA-Seq polyA-selected	short paired-end	Fig. 4

### Sheet: Mapping_statistics
SAMPLE_ID	READ_NUMBER	%gDNA_Unique	%gDNA_multi	%mRNA_unique	%mRNA_multi	SPECIES
CL_293_GFP_ribominus_a	71951299	59.46	27.49	60.82	12.5	HUMAN
CL_293_GFP_ribominus_b	70425779	59.5	27.1	59.49	11.18	HUMAN
CL_293_HsaSRRM4_ribominus_a	69071906	58.41	28.51	58.94	12.91	HUMAN
CL_293_HsaSRRM4_ribominus_b	75182882	59.86	27.04	58.93	11.9	HUMAN
Cerebellum _chromatin_ribominus	118758222	75.78	16.62	55.3	2.88	MOUSE
Cortex_chromatin_ribominus	118711096	76.1	16.13	46.89	3.33	MOUSE
Liver_chromatin_ribominus	120419416	39.88	8.96	39	2.85	MOUSE
Cerebellum_cytoplasm_polyA	54235232	32.39	47.22	70.36	1.74	MOUSE
Cortex_cytoplasm_polyA	53980687	43.61	50.06	86.25	2.66	MOUSE
Liver_cytoplasm_polyA	54350623	25.47	68.95	87.63	0.55	MOUSE
